# Capsidiol-inducible MFS gene *BcmfsCi* contributes to host-dependent virulence in the generalist fungal pathogen *Botrytis cinerea*

**DOI:** 10.64898/2026.11.14.766635

**Authors:** Akira Ashida, Keita Fukushima, Utana Toda, Teruhiko Kuroyanagi, Daigo Takemoto

**Author notes:** Correspondence: Daigo Takemoto.

## Abstract

Broad-host-range plant pathogens must cope with chemical defenses that differ among host plants. This study focused on fungal genes responsive to capsidiol, a sesquiterpenoid phytoalexin produced by plants of the genera *Capsicum* and *Nicotiana*. RNA-seq analysis of the gray mold fungus *Botrytis cinerea* identified Bcin15g00040 as a gene strongly induced by capsidiol but not by rishitin or resveratrol. This gene was designated *BcmfsCi* and selected for functional characterization. The gene was predicted to encode a major facilitator superfamily (MFS) protein with 12 transmembrane helices. Promoter-GFP reporter analysis showed selective responses to capsidiol and capsidiol 3-acetate among the five terpenoids tested. Promoter activity was also detected in infected tissues of *Nicotiana benthamiana* and *Capsicum annuum* (bell pepper). Two independent *BcmfsCi* deletion mutants showed no significant difference in colony diameter from the wild type on potato dextrose agar, but had significantly shorter germ tubes in the presence of 500 µM capsidiol. Both mutants also produced smaller lesions on bell pepper fruits. Reintroduction of *BcmfsCi* restored germ tube elongation and lesion formation. In contrast, no significant reduction in lesion area was detected in the tomato fruit or tobacco leaf assays under the conditions tested. These results indicate that *BcmfsCi* contributes to germ tube elongation in the presence of capsidiol and to lesion formation on bell pepper fruits. This study suggests that infection by a broad-host-range pathogen may be supported not only by mechanisms that function across diverse hosts, but also by factors that respond to particular chemical environments.
