## Supplementary material for "Capsidiol-inducible MFS gene *BcmfsCi* contributes to host-dependent virulence in the generalist fungal pathogen *Botrytis cinerea*": Table S2

### Sheet: Table S2 MFS and ABC candidates
Supplementary Table 2. Major facilitator superfamily (MFS)-related and ATP-binding cassette (ABC) transporter candidates identified in the predicted proteome of Botrytis cinerea B05.10.
gene_id	category	PFAMs	seed_ortholog	COG_category	Description
gene-BCIN_01g00180	ABC	ABC_membrane,ABC_tran	40559.M7TCJ0	Q	)transporter
gene-BCIN_01g01450	ABC	ABC2_membrane,ABC_tran,ABC_trans_N,PDR_CDR	40559.M7USC3	Q	Belongs to the ABC transporter superfamily. ABCG family. PDR (TC 3.A.1.205) subfamily
gene-BCIN_01g03740	ABC	ABC_membrane,ABC_tran	40559.M7U3W4	Q	ABC transporter transmembrane region
gene-BCIN_01g05890	ABC	ABC2_membrane,ABC_tran,ABC_trans_N,PDR_CDR	40559.M7TXK3	Q	Belongs to the ABC transporter superfamily. ABCG family. PDR (TC 3.A.1.205) subfamily
gene-BCIN_01g07220	ABC	ABC_membrane,ABC_tran	40559.M7TLM1	Q	ABC transporter transmembrane region
gene-BCIN_01g07660	ABC	ABC_membrane,ABC_tran	40559.M7ULG2	Q	ABC transporter transmembrane region
gene-BCIN_02g00790	ABC	ABC_membrane,ABC_tran	40559.M7TMU5	Q	Multidrug resistance protein
gene-BCIN_02g03630	ABC	ABC2_membrane,ABC_tran,PDR_CDR	40559.M7UB69	Q	Belongs to the ABC transporter superfamily. ABCG family. PDR (TC 3.A.1.205) subfamily
gene-BCIN_02g04760	ABC	ABC_membrane,ABC_tran	40559.M7TZA3	Q	ABC bile acid transporter
gene-BCIN_02g06110	ABC	ABC_membrane,ABC_tran	101852.XP_008079662.1	Q	ABC transporter
gene-BCIN_02g08750	ABC	ABC2_membrane,ABC_tran	40559.M7TZG3	Q	ABC-2 type transporter
gene-BCIN_03g01690	ABC	ABC_membrane,ABC_tran	40559.M7UKA0	Q	)transporter
gene-BCIN_03g02050	ABC	ABC_membrane,ABC_tran	40559.M7TH15	Q	)transporter
gene-BCIN_03g02780	ABC	ABC_membrane,ABC_tran	40559.M7UIS0	Q	ABC transporter transmembrane region
gene-BCIN_04g02930	ABC	ABC2_membrane,ABC_tran,ABC_trans_N,PDR_CDR	40559.M7TZ54	Q	Belongs to the ABC transporter superfamily. ABCG family. PDR (TC 3.A.1.205) subfamily
gene-BCIN_04g05130	ABC	ABC_membrane_2,ABC_tran	40559.M7UT35	Q	ABC transporter transmembrane region 2
gene-BCIN_05g01610	ABC	ABC_membrane_2,ABC_tran	40559.M7UR26	I	ABC transporter transmembrane region 2
gene-BCIN_05g03610	ABC	ABC_membrane,ABC_tran	40559.M7UBY4	Q	ABC transporter transmembrane region
gene-BCIN_05g08140	ABC	ABC2_membrane_3,ABC_tran	40559.M7UGY7	Q	ABC-2 family transporter protein
gene-BCIN_06g00360	ABC	ABC_membrane,ABC_tran	40559.M7U7L3	Q	)transporter
gene-BCIN_06g00430	ABC	ABC_membrane,ABC_tran	40559.M7TMH9	Q	ABC transporter transmembrane region
gene-BCIN_06g02420	ABC	ABC2_membrane,ABC_tran,EGF_2	5180.EDN99667	Q	Epidermal growth factor-like domain.
gene-BCIN_06g06020	ABC	ABC_membrane,ABC_tran	40559.M7U9R5	Q	)transporter
gene-BCIN_07g02220	ABC	ABC2_membrane,ABC_tran,ABC_trans_N,PDR_CDR	40559.M7U355	Q	Belongs to the ABC transporter superfamily. ABCG family. PDR (TC 3.A.1.205) subfamily
gene-BCIN_07g02900	ABC	ABC_membrane,ABC_tran	40559.M7U8U1	Q	(ABC) transporter
gene-BCIN_08g02690	ABC	ABC_membrane,ABC_tran	40559.M7TYH6	Q	)transporter
gene-BCIN_08g03620	ABC	ABC_membrane,ABC_tran	40559.M7TBB8	Q	ABC transporter transmembrane region
gene-BCIN_09g05930	ABC	ABC_membrane,ABC_tran	40559.M7TBX0	Q	ABC transporter transmembrane region
gene-BCIN_10g00650	ABC	ABC_membrane,ABC_tran	40559.M7ULT3	Q	ABC transporter transmembrane region
gene-BCIN_10g02140	ABC	ABC_membrane,ABC_tran	40559.M7TCC0	Q	ABC transporter transmembrane region
gene-BCIN_11g02570	ABC	ABC_membrane,ABC_tran	40559.M7TJW4	Q	ABC transporter transmembrane region
gene-BCIN_11g04460	ABC	ABC2_membrane,ABC_tran,ABC_trans_N,PDR_CDR	40559.M7U5W3	Q	ABC-transporter extracellular N-terminal
gene-BCIN_11g05850	ABC	ABC2_membrane,ABC_tran,ABC_trans_N,PDR_CDR	36630.CADNFIAP00004635	Q	Belongs to the ABC transporter superfamily. ABCG family. PDR (TC 3.A.1.205) subfamily
gene-BCIN_12g00700	ABC	ABC_membrane,ABC_tran	40559.M7U2Y7	Q	ABC transporter transmembrane region
gene-BCIN_12g06050	ABC	ABC_membrane,ABC_tran	40559.M7V3Q8	Q	Multidrug resistance protein
gene-BCIN_13g00710	ABC	ABC2_membrane,ABC_tran,ABC_trans_N,PDR_CDR	40559.M7THM4	Q	Belongs to the ABC transporter superfamily. ABCG family. PDR (TC 3.A.1.205) subfamily
gene-BCIN_13g01090	ABC	ABC2_membrane,ABC_tran	40559.M7UVH4	Q	ABC-2 type transporter
gene-BCIN_13g02470	ABC	ABC2_membrane,ABC_tran	40559.M7TXD3	Q	ABC-2 type transporter
gene-BCIN_13g02720	ABC	ABC2_membrane,ABC_tran,ABC_trans_N,PDR_CDR	40559.M7U1C4	Q	Belongs to the ABC transporter superfamily. ABCG family. PDR (TC 3.A.1.205) subfamily
gene-BCIN_13g04870	ABC	ABC2_membrane,ABC_tran,ABC_trans_N,PDR_CDR	40559.M7TR08	Q	Belongs to the ABC transporter superfamily. ABCG family. PDR (TC 3.A.1.205) subfamily
gene-BCIN_14g00940	ABC	ABC2_membrane_3,ABC_tran	40559.M7V4A6	Q	ABC-2 family transporter protein
gene-BCIN_14g03480	ABC	ABC_membrane,ABC_tran	5061.CADANGAP00004819	Q	ABC transporter transmembrane region
gene-BCIN_15g00830	ABC	ABC_membrane,ABC_tran	40559.M7TXF3	Q	ABC transporter transmembrane region
gene-BCIN_16g00820	ABC	ABC_membrane,ABC_tran	40559.M7UN73	Q	ABC transporter transmembrane region
gene-BCIN_16g02970	ABC	ABC_membrane,ABC_tran	40559.M7TW10	Q	ABC transporter transmembrane region
gene-BCIN_16g03550	ABC	ABC_membrane,ABC_tran	40559.M7U8T5	Q	multidrug
gene-BCIN_16g03560	ABC	ABC_membrane,ABC_tran	40559.M7U8T5	Q	multidrug
gene-BCIN_01g00870	MFS	MFS_1	40559.M7U220	S	Sugar (and other) transporter
gene-BCIN_01g01320	MFS	Sugar_tr	40559.M7U868	P	Belongs to the major facilitator superfamily. Sugar transporter (TC 2.A.1.1) family
gene-BCIN_01g01370	MFS	MFS_1	40559.M7U1Y2	U	Fungal trichothecene efflux pump (TRI12)
gene-BCIN_01g01430	MFS	MFS_1	40559.M7U8D5	U	Major Facilitator Superfamily
gene-BCIN_01g01640	MFS	MFS_1	40559.M7U1W1	U	)transporter
gene-BCIN_01g02390	MFS	MFS_1	5180.EDO01562	G	Monocarboxylate transporter
gene-BCIN_01g03120	MFS	MFS_1	40559.M7TBQ7	G	Allantoate permease
gene-BCIN_01g03350	MFS	MFS_1	40559.M7TN29	G	)transporter
gene-BCIN_01g03400	MFS	MFS_1	40559.M7TMB7	S	)transporter
gene-BCIN_01g03550	MFS	MFS_1	5062.CADAORAP00002608	G	Major Facilitator Superfamily
gene-BCIN_01g03580	MFS	MFS_1	40559.M7UA14	S	Major Facilitator Superfamily
gene-BCIN_01g03940	MFS	Sugar_tr	40559.M7U7L8	U	Belongs to the major facilitator superfamily. Sugar transporter (TC 2.A.1.1) family
gene-BCIN_01g04120	MFS	MFS_1	40559.M7U6Z3	G	)transporter
gene-BCIN_01g04180	MFS	MFS_1	40559.M7U771	U	resistance protein
gene-BCIN_01g04210	MFS	Sugar_tr	40559.M7UR67	P	Belongs to the major facilitator superfamily. Sugar transporter (TC 2.A.1.1) family
gene-BCIN_01g04430	MFS	MFS_1	40559.M7TY09	U	Major Facilitator Superfamily
gene-BCIN_01g04500	MFS	MFS_1	40559.M7UQV3	U	)transporter
gene-BCIN_01g04840	MFS	MFS_1	40559.M7UH87	S	Major Facilitator Superfamily
gene-BCIN_01g05010	MFS	MFS_1	40559.M7UQP7	S	)transporter
gene-BCIN_01g05090	MFS	Sugar_tr	40559.M7TXS3	U	Belongs to the major facilitator superfamily. Sugar transporter (TC 2.A.1.1) family
gene-BCIN_01g06290	MFS	MFS_1	40559.M7U767	P	Major Facilitator Superfamily
gene-BCIN_01g06530	MFS	MFS_1,UNC-93	40559.M7TMS7	S	Ion channel regulatory protein UNC-93
gene-BCIN_01g06560	MFS	MFS_1,MFS_2	40559.M7TFZ1	S	Major Facilitator Superfamily
gene-BCIN_01g06740	MFS	MFS_1	40559.M7UFZ2	S	Major Facilitator Superfamily
gene-BCIN_01g07270	MFS	Sugar_tr	40559.M7TSY9	U	Belongs to the major facilitator superfamily. Sugar transporter (TC 2.A.1.1) family
gene-BCIN_01g08510	MFS	MFS_1	40559.M7US74	S	Major Facilitator Superfamily
gene-BCIN_01g08950	MFS	Sugar_tr	40559.M7UPW2	P	Belongs to the major facilitator superfamily. Sugar transporter (TC 2.A.1.1) family
gene-BCIN_01g09910	MFS	MFS_1	40559.M7TJ80	U	Major Facilitator Superfamily
gene-BCIN_01g10680	MFS	MFS_1	40559.M7TYC5	S	)transporter
gene-BCIN_01g10910	MFS	MFS_1	40559.M7TRP3	G	Major Facilitator Superfamily
gene-BCIN_01g11200	MFS	MFS_1	40559.M7TVN0	S	Major Facilitator Superfamily
gene-BCIN_01g11380	MFS	MFS_1,TRI12	40559.M7UEY2	U	Siderophore iron transporter
gene-BCIN_02g00040	MFS	MFS_1	40559.M7TUP1	G	Major Facilitator Superfamily
gene-BCIN_02g00080	MFS	Sugar_tr	40559.M7TUF3	P	Belongs to the major facilitator superfamily. Sugar transporter (TC 2.A.1.1) family
gene-BCIN_02g00620	MFS	Sugar_tr	40559.M7UDT6	P	Belongs to the major facilitator superfamily. Sugar transporter (TC 2.A.1.1) family
gene-BCIN_02g00840	MFS	MFS_1	40559.M7TMU0	G	)transporter
gene-BCIN_02g01270	MFS	Sugar_tr	40559.M7U5J9	P	Belongs to the major facilitator superfamily. Sugar transporter (TC 2.A.1.1) family
gene-BCIN_02g01650	MFS	Sugar_tr	40559.M7THG7	P	Belongs to the major facilitator superfamily. Sugar transporter (TC 2.A.1.1) family
gene-BCIN_02g01710	MFS	MFS_1	40559.M7TBL8	U	)transporter
gene-BCIN_02g01940	MFS	Sugar_tr	40559.M7TZQ0	U	Belongs to the major facilitator superfamily. Sugar transporter (TC 2.A.1.1) family
gene-BCIN_02g03000	MFS	MFS_1	40559.M7UGU5	I	Transporter
gene-BCIN_02g03050	MFS	MFS_1,Sugar_tr	40559.M7UGT6	G	Major Facilitator Superfamily
gene-BCIN_02g03560	MFS	Sugar_tr	40559.M7THK8	P	Sugar (and other) transporter
gene-BCIN_02g04840	MFS	Sugar_tr	40559.M7TSM7	P	Phosphate transporter
gene-BCIN_02g05130	MFS	MFS_1	40559.M7TZC5	G	Major Facilitator Superfamily
gene-BCIN_02g06320	MFS	MFS_1	40559.M7U6D9	S	)transporter
gene-BCIN_02g07440	MFS	MFS_1	40559.M7TKA6	S	Fungal trichothecene efflux pump (TRI12)
gene-BCIN_02g07720	MFS	MFS_1	40559.M7TJR2	S	Major Facilitator Superfamily
gene-BCIN_02g07950	MFS	MFS_1	101852.XP_008076005.1	U	Major Facilitator Superfamily
gene-BCIN_02g08930	MFS	MFS_1	264951.V5FSJ9	G	Major Facilitator Superfamily
gene-BCIN_02g08950	MFS	Sugar_tr	40559.M7TST5	P	Belongs to the major facilitator superfamily. Sugar transporter (TC 2.A.1.1) family
gene-BCIN_02g08980	MFS	MFS_1	40559.M7UIN8	S	Major Facilitator Superfamily
gene-BCIN_02g09040	MFS	MFS_1	40559.M7UIN1	G	Major Facilitator Superfamily
gene-BCIN_03g00070	MFS	MFS_1	40559.M7V3M5	U	)transporter
gene-BCIN_03g00110	MFS	MFS_1	40559.M7U4Q0	S	)transporter
gene-BCIN_03g00200	MFS	MFS_1	40559.M7UIG9	G	Major Facilitator Superfamily
gene-BCIN_03g00390	MFS	MFS_1	40559.M7TII7	U	MFS general substrate transporter
gene-BCIN_03g00670	MFS	MFS_1	40559.M7TQ91	U	Major Facilitator Superfamily
gene-BCIN_03g00930	MFS	MFS_1	40559.M7TPF2	U	aflatoxin efflux
gene-BCIN_03g01070	MFS	Sugar_tr	101852.XP_008082295.1	F	Belongs to the major facilitator superfamily. Sugar transporter (TC 2.A.1.1) family
gene-BCIN_03g01830	MFS	MFS_1	40559.M7TRN6	U	Major Facilitator Superfamily
gene-BCIN_03g02090	MFS	MFS_1,Sugar_tr	40559.M7TB64	G	)transporter
gene-BCIN_03g02910	MFS	MFS_1	40559.M7TQL3	G	)transporter
gene-BCIN_03g02960	MFS	MFS_1	40559.M7TQK7	S	)transporter
gene-BCIN_03g03460	MFS	MFS_1	40559.M7UQW6	U	Sugar (and other) transporter
gene-BCIN_03g03510	MFS	MFS_1	264951.V5FJT8	U	efflux pump
gene-BCIN_03g03520	MFS	MFS_1	223192.XP_007916917.1	U	Major Facilitator Superfamily
gene-BCIN_03g03590	MFS	Sugar_tr	40559.M7TUM3	P	Belongs to the major facilitator superfamily. Sugar transporter (TC 2.A.1.1) family
gene-BCIN_03g03710	MFS	MFS_1	40559.M7TN88	G	Major Facilitator Superfamily
gene-BCIN_03g04210	MFS	MFS_1	40559.M7TI74	S	Major Facilitator Superfamily
gene-BCIN_03g04320	MFS	MFS_1	5180.EDN91022	S	Major facilitator superfamily transporter
gene-BCIN_03g04400	MFS	MFS_1	40559.M7TI50	U	Major facilitator superfamily
gene-BCIN_03g04920	MFS	MFS_1	40559.M7UUR1	G	Monocarboxylate transporter
gene-BCIN_03g05050	MFS	MFS_1	40559.M7V3F1	U	MFS toxin efflux pump
gene-BCIN_03g05230	MFS	MFS_1	40559.M7UAP9	S	Sugar (and other) transporter
gene-BCIN_03g05280	MFS	MFS_1	40559.M7U4B4	U	MFS general substrate transporter
gene-BCIN_03g05650	MFS	MFS_1	40559.M7UCE8	G	Major facilitator superfamily transporter
gene-BCIN_03g06570	MFS	MFS_1	40559.M7U7M5	S	Major Facilitator Superfamily
gene-BCIN_03g06660	MFS	MFS_1	40559.M7UF39	S	)transporter
gene-BCIN_03g06690	MFS	MFS_1	40559.M7TVL1	O	)transporter
gene-BCIN_03g07760	MFS	FA_desaturase,MFS_1	40559.M7TIZ5	S	solute carrier family 22
gene-BCIN_03g08910	MFS	MFS_1	40559.M7TU02	S	Major Facilitator Superfamily
gene-BCIN_03g08920	MFS	MFS_1	40559.M7UTG3	S	Major Facilitator Superfamily
gene-BCIN_03g09020	MFS	Sugar_tr	40559.M7TTX4	P	Sugar (and other) transporter
gene-BCIN_03g09150	MFS	MFS_1	40559.M7U0L8	O	)transporter
gene-BCIN_04g01990	MFS	MFS_1	101852.XP_008076487.1	U	Efflux pump antibiotic resistance protein
gene-BCIN_04g02600	MFS	MFS_1	40559.M7UYF2	G	)transporter
gene-BCIN_04g02670	MFS	MFS_1,Sugar_tr	40559.M7TZ72	S	Transporter
gene-BCIN_04g02680	MFS	MFS_1	40559.M7U5P8	U	Major Facilitator Superfamily
gene-BCIN_04g03200	MFS	MFS_1	40559.M7TP97	F	)transporter
gene-BCIN_04g03950	MFS	MFS_1	40559.M7U8I6	U	Major Facilitator Superfamily
gene-BCIN_04g03990	MFS	Sugar_tr	40559.M7U8P6	P	Phosphate transporter
gene-BCIN_04g04580	MFS	MFS_1	101852.XP_008085264.1	G	Major Facilitator Superfamily
gene-BCIN_04g06080	MFS	Sugar_tr	310453.XP_007580040.1	P	Belongs to the major facilitator superfamily. Sugar transporter (TC 2.A.1.1) family
gene-BCIN_04g06220	MFS	MFS_1	40559.M7TBL1	G	)transporter
gene-BCIN_04g06390	MFS	MFS_1,UNC-93	40559.M7U2E8	S	Ion channel regulatory protein UNC-93
gene-BCIN_04g06410	MFS	Sugar_tr	40559.M7U518	P	Belongs to the major facilitator superfamily. Sugar transporter (TC 2.A.1.1) family
gene-BCIN_05g00390	MFS	MFS_1	40559.M7TRL7	U	Major Facilitator Superfamily
gene-BCIN_05g01200	MFS	MFS_1	40559.M7UR84	T	)transporter
gene-BCIN_05g01390	MFS	MFS_1	40559.M7TY66	S	Major Facilitator Superfamily
gene-BCIN_05g02030	MFS	MFS_2	40559.M7U2K0	G	MFS general substrate transporter
gene-BCIN_05g02820	MFS	MFS_1	5180.EDO03275	U	MFS multidrug transporter
gene-BCIN_05g03240	MFS	Sugar_tr	40559.M7UC59	P	Belongs to the major facilitator superfamily. Sugar transporter (TC 2.A.1.1) family
gene-BCIN_05g03450	MFS	MFS_1,TRI12	40559.M7UBX4	U	siderophore iron transporter
gene-BCIN_05g03660	MFS	MFS_1	430998.XP_007674922.1	G	Major Facilitator Superfamily
gene-BCIN_05g04760	MFS	MFS_1	40559.M7TGR2	U	Major Facilitator Superfamily
gene-BCIN_05g04880	MFS	Sugar_tr	40559.M7TZR0	P	Belongs to the major facilitator superfamily. Sugar transporter (TC 2.A.1.1) family
gene-BCIN_05g04920	MFS	MFS_1	40559.M7TZM8	G	Major Facilitator Superfamily
gene-BCIN_05g06610	MFS	Sugar_tr	40559.M7U1K2	U	Belongs to the major facilitator superfamily. Sugar transporter (TC 2.A.1.1) family
gene-BCIN_05g07520	MFS	Sugar_tr	40559.M7U5H2	P	Belongs to the major facilitator superfamily. Sugar transporter (TC 2.A.1.1) family
gene-BCIN_05g07600	MFS	MFS_1	40559.M7TEC8	S	)transporter
gene-BCIN_05g07620	MFS	MFS_1	40559.M7TL45	U	MFS general substrate transporter
gene-BCIN_05g07850	MFS	MFS_1	40559.M7U5F3	S	Sugar (and other) transporter
gene-BCIN_06g00026	MFS	MFS_1	40559.M7TMD6	G	)transporter
gene-BCIN_06g00150	MFS	Sugar_tr	40559.M7UGD2	P	Belongs to the major facilitator superfamily. Sugar transporter (TC 2.A.1.1) family
gene-BCIN_06g00670	MFS	Sugar_tr	40559.M7TL20	P	Sugar (and other) transporter
gene-BCIN_06g00820	MFS	Sugar_tr	40559.M7UKR2	P	Belongs to the major facilitator superfamily. Sugar transporter (TC 2.A.1.1) family
gene-BCIN_06g01490	MFS	MFS_1	40559.M7U4B8	S	Major Facilitator Superfamily
gene-BCIN_06g01910	MFS	MFS_1	40559.M7UX48	G	Major Facilitator Superfamily
gene-BCIN_06g02250	MFS	MFS_1	40559.M7U4H9	Q	Transporter
gene-BCIN_06g03170	MFS	Sugar_tr	40559.M7TY21	P	Belongs to the major facilitator superfamily. Sugar transporter (TC 2.A.1.1) family
gene-BCIN_06g03640	MFS	Sugar_tr	40559.M7URH9	P	Belongs to the major facilitator superfamily. Sugar transporter (TC 2.A.1.1) family
gene-BCIN_06g03720	MFS	MFS_1	40559.M7TYK2	G	Monocarboxylate transporter
gene-BCIN_06g03970	MFS	MFS_1	40559.M7TYP5	S	Major Facilitator Superfamily
gene-BCIN_06g04140	MFS	Sugar_tr	40559.M7TYN5	U	Belongs to the major facilitator superfamily. Sugar transporter (TC 2.A.1.1) family
gene-BCIN_06g04580	MFS	Sugar_tr	40559.M7U279	P	Belongs to the major facilitator superfamily. Sugar transporter (TC 2.A.1.1) family
gene-BCIN_06g04700	MFS	Sugar_tr	40559.M7ULA0	P	Sugar (and other) transporter
gene-BCIN_06g04860	MFS	MFS_1	40559.M7UL80	G	Major Facilitator Superfamily
gene-BCIN_06g05150	MFS	MFS_1	40559.M7UUS3	G	Major Facilitator Superfamily
gene-BCIN_06g05290	MFS	MFS_1	40559.M7UL33	G	Major Facilitator Superfamily
gene-BCIN_06g05440	MFS	MFS_1	40559.M7UL15	S	Sugar (and other) transporter
gene-BCIN_06g06010	MFS	MFS_1,UNC-93	40559.M7U3C0	S	Duf895 domain membrane protein
gene-BCIN_06g06180	MFS	Sugar_tr	5127.CCT61534	P	Belongs to the major facilitator superfamily. Sugar transporter (TC 2.A.1.1) family
gene-BCIN_06g06400	MFS	MFS_1	40559.M7TP81	S	(MFS) transporter
gene-BCIN_06g06420	MFS	MFS_1	40559.M7UF62	U	MFS general substrate transporter
gene-BCIN_06g06590	MFS	Sugar_tr	40559.M7UNV1	P	Belongs to the major facilitator superfamily. Sugar transporter (TC 2.A.1.1) family
gene-BCIN_06g06880	MFS	MFS_1	40559.M7UV77	U	Major Facilitator Superfamily
gene-BCIN_07g00770	MFS	MFS_1	40559.M7UET6	G	Major Facilitator Superfamily
gene-BCIN_07g00870	MFS	MFS_1	35725.K2RLN7	G	pantothenate transporter liz1
gene-BCIN_07g00980	MFS	MFS_1	40559.M7TVV7	U	Major Facilitator Superfamily
gene-BCIN_07g02180	MFS	MFS_1	40559.M7U330	S	)transporter
gene-BCIN_07g02420	MFS	MFS_1	40559.M7UM58	S	)transporter
gene-BCIN_07g03780	MFS	Sugar_tr	40559.M7TTL9	P	Belongs to the major facilitator superfamily. Sugar transporter (TC 2.A.1.1) family
gene-BCIN_07g04640	MFS	ATG22	40559.M7TLF8	P	Vacuolar effluxer which mediate the efflux of amino acids resulting from autophagic degradation. The release of autophagic amino acids allows the maintenance of protein synthesis and viability during nitrogen starvation
gene-BCIN_07g04760	MFS	MFS_2	40559.M7U5R8	G	MFS/sugar transport protein
gene-BCIN_07g04940	MFS	MFS_1	40559.M7U2Z5	S	Major Facilitator Superfamily
gene-BCIN_07g05410	MFS	Sugar_tr	40559.M7V203	P	Belongs to the major facilitator superfamily. Sugar transporter (TC 2.A.1.1) family
gene-BCIN_07g05450	MFS	Sugar_tr	40559.M7V1Z9	U	Belongs to the major facilitator superfamily. Sugar transporter (TC 2.A.1.1) family
gene-BCIN_07g05640	MFS	FAD_binding_3,MFS_1	40559.M7U8Y8	C	FAD binding
gene-BCIN_07g05680	MFS	MFS_1	40559.M7U2P6	S	Sugar (and other) transporter
gene-BCIN_07g05910	MFS	Sugar_tr	40559.M7UDC1	P	Belongs to the major facilitator superfamily. Sugar transporter (TC 2.A.1.1) family
gene-BCIN_07g05950	MFS	MFS_1,UNC-93	40559.M7TMD2	S	Ion channel regulatory protein UNC-93
gene-BCIN_07g06440	MFS	MFS_1	40559.M7U5A7	S	Sugar (and other) transporter
gene-BCIN_07g06620	MFS	ATG22	40559.M7TM48	P	Vacuolar effluxer which mediate the efflux of amino acids resulting from autophagic degradation. The release of autophagic amino acids allows the maintenance of protein synthesis and viability during nitrogen starvation
gene-BCIN_07g06720	MFS	Sugar_tr	40559.M7TM56	U	sugar transporter
gene-BCIN_07g07100	MFS	Sugar_tr	40559.M7TG84	P	Belongs to the major facilitator superfamily. Sugar transporter (TC 2.A.1.1) family
gene-BCIN_08g00270	MFS	Sugar_tr	40559.M7U070	P	Belongs to the major facilitator superfamily. Sugar transporter (TC 2.A.1.1) family
gene-BCIN_08g00340	MFS	MFS_1	40559.M7UQQ5	S	)transporter
gene-BCIN_08g00740	MFS	Sugar_tr	40559.M7UFJ6	P	Belongs to the major facilitator superfamily. Sugar transporter (TC 2.A.1.1) family
gene-BCIN_08g01070	MFS	MFS_1	40559.M7U4J3	U	MFS general substrate transporter
gene-BCIN_08g01260	MFS	MFS_1	40559.M7TJF9	G	Allantoate permease
gene-BCIN_08g01780	MFS	MFS_1	40559.M7U3G0	U	)transporter
gene-BCIN_08g01830	MFS	MFS_1	40559.M7U3G5	G	Major Facilitator Superfamily
gene-BCIN_08g02660	MFS	MFS_1	40559.M7TRT9	U	Major Facilitator Superfamily
gene-BCIN_08g02740	MFS	MFS_1	40559.M7TYI1	S	Major Facilitator Superfamily
gene-BCIN_08g03220	MFS	MFS_1	40559.M7TWY5	U	MFS general substrate transporter
gene-BCIN_08g03580	MFS	MFS_1	35720.XP_003650613.1	U	Sugar (and other) transporter
gene-BCIN_08g06370	MFS	MFS_1	40559.M7TNU0	G	Transporter
gene-BCIN_08g06380	MFS	MFS_1	40559.M7TNU0	G	Transporter
gene-BCIN_08g06560	MFS	MFS_1,TRI12	40559.M7UER4	U	Fungal trichothecene efflux pump (TRI12)
gene-BCIN_09g00150	MFS	Sugar_tr	40559.M7UN87	P	Belongs to the major facilitator superfamily. Sugar transporter (TC 2.A.1.1) family
gene-BCIN_09g00180	MFS	MFS_1	40559.M7TXG0	G	l-fucose permease
gene-BCIN_09g00210	MFS	MFS_1	40559.M7U414	G	Allantoate
gene-BCIN_09g00290	MFS	MFS_1	40559.M7U455	U	Major Facilitator Superfamily
gene-BCIN_09g00730	MFS	MFS_1,TRI12	40559.M7TXJ9	U	Siderophore iron transporter
gene-BCIN_09g00960	MFS	MFS_1	5180.EDO02858	S	(MFS) transporter
gene-BCIN_09g01290	MFS	Sugar_tr	40559.M7TQY8	P	Belongs to the major facilitator superfamily. Sugar transporter (TC 2.A.1.1) family
gene-BCIN_09g01350	MFS	MFS_MOT1	40559.M7TJ91	S	Molybdate transporter of MFS superfamily
gene-BCIN_09g01610	MFS	Sugar_tr	40559.M7V2K2	P	Belongs to the major facilitator superfamily. Sugar transporter (TC 2.A.1.1) family
gene-BCIN_09g01740	MFS	TRI12	40559.M7TS99	U	Fungal trichothecene efflux pump (TRI12)
gene-BCIN_09g02230	MFS	TRI12	40559.M7U594	U	MFS drug efflux pump
gene-BCIN_09g02540	MFS	MFS_1	40559.M7TV52	U	Transporter
gene-BCIN_09g02550	MFS	MFS_1	40559.M7U1S1	S	Major Facilitator Superfamily
gene-BCIN_09g02900	MFS	MFS_1	5180.EDO02858	S	(MFS) transporter
gene-BCIN_09g03720	MFS	MFS_1	40559.M7TGF3	G	)transporter
gene-BCIN_09g03860	MFS	MFS_1	40559.M7UAN9	S	Major Facilitator Superfamily
gene-BCIN_09g04190	MFS	MFS_1	40559.M7UAR4	S	)transporter
gene-BCIN_09g04460	MFS	MFS_1	40559.M7UTF5	G	Major Facilitator Superfamily
gene-BCIN_09g04530	MFS	MFS_1	5145.XP_001911410.1	U	Fungal trichothecene efflux pump (TRI12)
gene-BCIN_09g04610	MFS	Sugar_tr	40559.M7V296	P	Belongs to the major facilitator superfamily. Sugar transporter (TC 2.A.1.1) family
gene-BCIN_09g05080	MFS	MFS_1	40559.M7TNW9	O	)transporter
gene-BCIN_09g05180	MFS	MFS_1	40559.M7THX0	G	Major Facilitator Superfamily
gene-BCIN_09g05240	MFS	Sugar_tr	40559.M7THW3	P	Belongs to the major facilitator superfamily. Sugar transporter (TC 2.A.1.1) family
gene-BCIN_09g05330	MFS	MFS_1	5507.FOXG_04752P0	S	Major Facilitator Superfamily
gene-BCIN_09g05570	MFS	Sugar_tr	40559.M7TNX9	P	Belongs to the major facilitator superfamily. Sugar transporter (TC 2.A.1.1) family
gene-BCIN_09g05710	MFS	MFS_1	40559.M7UYF2	G	)transporter
gene-BCIN_09g05940	MFS	MFS_1	40559.M7UC09	U	MFS multidrug transporter
gene-BCIN_09g06030	MFS	MFS_1,Sugar_tr	40559.M7THT6	S	Sugar (and other) transporter
gene-BCIN_09g06690	MFS	MFS_1	40559.M7UKI1	U	Efflux pump antibiotic resistance protein
gene-BCIN_10g00020	MFS	MFS_1	37727.XP_002147269.1	U	Fungal trichothecene efflux pump (TRI12)
gene-BCIN_10g00840	MFS	MFS_1	40559.M7U5D5	G	Major Facilitator Superfamily
gene-BCIN_10g01310	MFS	MFS_1	40559.M7UC74	S	Fungal trichothecene efflux pump (TRI12)
gene-BCIN_10g01450	MFS	MFS_1	40559.M7TI14	S	)transporter
gene-BCIN_10g01490	MFS	MFS_1	40559.M7TIP6	S	Major Facilitator Superfamily
gene-BCIN_10g01550	MFS	PTR2	40559.M7TI24	E	POT family
gene-BCIN_10g01590	MFS	ATG22	40559.M7UCA2	P	Vacuolar effluxer which mediate the efflux of amino acids resulting from autophagic degradation. The release of autophagic amino acids allows the maintenance of protein synthesis and viability during nitrogen starvation
gene-BCIN_10g01870	MFS	MFS_1	40559.M7TI51	S	Major Facilitator Superfamily
gene-BCIN_10g02900	MFS	MFS_1	5180.EDN97795	G	Transporter
gene-BCIN_10g02920	MFS	MFS_1	40559.M7UWA3	S	)transporter
gene-BCIN_10g04350	MFS	Sugar_tr	40559.M7U6T1	U	Belongs to the major facilitator superfamily. Sugar transporter (TC 2.A.1.1) family
gene-BCIN_10g04430	MFS	MFS_1,Sugar_tr	5039.XP_002629066.1	G	Monocarboxylate permease-like protein
gene-BCIN_10g04810	MFS	MFS_1	40559.M7U4A3	G	Glucose galactose transporter
gene-BCIN_10g04830	MFS	MFS_2	40559.M7TJA6	G	MFS general substrate transporter
gene-BCIN_10g05110	MFS	MFS_1	40559.M7UE37	G	Major Facilitator Superfamily
gene-BCIN_10g05360	MFS	MFS_1	40559.M7UMS4	S	Major Facilitator Superfamily
gene-BCIN_10g05530	MFS	Sugar_tr	40559.M7TUG8	P	Belongs to the major facilitator superfamily. Sugar transporter (TC 2.A.1.1) family
gene-BCIN_10g05840	MFS	MFS_1	40559.M7UFF7	S	Major Facilitator Superfamily
gene-BCIN_11g01410	MFS	MFS_1	40559.M7UH46	S	Major facilitator superfamily transporter
gene-BCIN_11g01770	MFS	MFS_1	40559.M7TZ04	S	Efflux pump antibiotic resistance protein
gene-BCIN_11g02620	MFS	MFS_1	40559.M7TJW9	GM	)transporter
gene-BCIN_11g03570	MFS	Sugar_tr	40559.M7UEC5	P	Sugar (and other) transporter
gene-BCIN_11g03590	MFS	MFS_1	40559.M7TL06	U	MFS toxin efflux pump
gene-BCIN_11g03710	MFS	Sugar_tr	40559.M7TEA0	U	Belongs to the major facilitator superfamily. Sugar transporter (TC 2.A.1.1) family
gene-BCIN_11g03760	MFS	Sugar_tr	40559.M7TEA4	P	Sugar (and other) transporter
gene-BCIN_11g04360	MFS	MFS_1	40559.M7U5W9	G	Major Facilitator Superfamily
gene-BCIN_11g04600	MFS	MFS_1	40559.M7ULH1	U	)transporter
gene-BCIN_11g04820	MFS	MFS_1,Sugar_tr	40559.M7U2E1	S	Transporter
gene-BCIN_11g05330	MFS	MFS_1	176275.XP_008603177.1	U	Fungal trichothecene efflux pump (TRI12)
gene-BCIN_11g05350	MFS	MFS_1	40559.M7UUB1	G	mono-carboxylate
gene-BCIN_11g05430	MFS	MFS_1	40559.M7UKP0	G	)transporter
gene-BCIN_11g05510	MFS	Sugar_tr	40559.M7U1H0	P	Sugar (and other) transporter
gene-BCIN_11g05520	MFS	MFS_1	40559.M7TUW8	S	Membrane transporter
gene-BCIN_11g05690	MFS	MFS_1	40559.M7V3J7	G	)transporter
gene-BCIN_11g05940	MFS	MFS_1	40559.M7UKE2	F	resistance protein
gene-BCIN_11g06280	MFS	MFS_1	40559.M7TLY6	G	MFS transporter
gene-BCIN_12g00480	MFS	MFS_1	40559.M7UFA5	G	)transporter
gene-BCIN_12g01400	MFS	Hexokinase_1,Hexokinase_2,MFS_1	40559.M7TQC2	U	Sugar (and other) transporter
gene-BCIN_12g01440	MFS	Sugar_tr	40559.M7TR22	P	Belongs to the major facilitator superfamily. Sugar transporter (TC 2.A.1.1) family
gene-BCIN_12g01880	MFS	MFS_1	40559.M7TEL0	G	)transporter
gene-BCIN_12g02300	MFS	Sugar_tr	40559.M7U141	P	Belongs to the major facilitator superfamily. Sugar transporter (TC 2.A.1.1) family
gene-BCIN_12g02680	MFS	MFS_1,Sugar_tr	40559.M7UVC1	EGP	Sugar (and other) transporter
gene-BCIN_12g03640	MFS	MFS_1,Sugar_tr	40559.M7TW65	G	)transporter
gene-BCIN_12g03830	MFS	Sugar_tr	40559.M7TSX7	P	Belongs to the major facilitator superfamily. Sugar transporter (TC 2.A.1.1) family
gene-BCIN_12g04490	MFS	MFS_1	40559.M7USS2	Q	Transporter
gene-BCIN_12g04700	MFS	MFS_1	40559.M7TTA6	G	Major Facilitator Superfamily
gene-BCIN_12g04870	MFS	MFS_1	40559.M7USV1	S	)transporter
gene-BCIN_12g05170	MFS	MFS_1	698440.XP_007288756.1	S	Major Facilitator Superfamily
gene-BCIN_12g05280	MFS	MFS_1	40559.M7USY1	S	Major Facilitator Superfamily
gene-BCIN_12g05570	MFS	MFS_1	40559.M7UT02	S	Sugar (and other) transporter
gene-BCIN_12g05830	MFS	MFS_1	40559.M7UE82	U	MFS multidrug transporter
gene-BCIN_12g06350	MFS	Sugar_tr	40559.M7V3N4	P	Belongs to the major facilitator superfamily. Sugar transporter (TC 2.A.1.1) family
gene-BCIN_12g06750	MFS	PTR2	40559.M7UP59	P	)transporter
gene-BCIN_13g00200	MFS	Sugar_tr	40559.M7U372	P	Belongs to the major facilitator superfamily. Sugar transporter (TC 2.A.1.1) family
gene-BCIN_13g00510	MFS	MFS_1	40559.M7V2E7	U	Major Facilitator Superfamily
gene-BCIN_13g00520	MFS	MFS_1	40559.M7V2E7	U	Major Facilitator Superfamily
gene-BCIN_13g00570	MFS	MFS_1	40559.M7V2F2	G	MFS transporter
gene-BCIN_13g00730	MFS	MFS_1,UNC-93	40559.M7U2L9	S	Ion channel regulatory protein UNC-93
gene-BCIN_13g01360	MFS	MFS_1	40559.M7U3J4	G	Allantoate permease
gene-BCIN_13g02630	MFS	MFS_1	40559.M7TX82	U	Major Facilitator Superfamily
gene-BCIN_13g02750	MFS	MFS_1	5180.EDN99557	G	MFS monocarboxylate transporter
gene-BCIN_13g02780	MFS	Sugar_tr	40559.M7V0K7	P	Sugar (and other) transporter
gene-BCIN_13g04820	MFS	Sugar_tr	40559.M7TR13	U	Belongs to the major facilitator superfamily. Sugar transporter (TC 2.A.1.1) family
gene-BCIN_13g05640	MFS	MFS_1,Sugar_tr	40559.M7TAY9	U	Major Facilitator Superfamily
gene-BCIN_14g00130	MFS	Sugar_tr	40559.M7UBK6	G	Belongs to the major facilitator superfamily. Sugar transporter (TC 2.A.1.1) family
gene-BCIN_14g00260	MFS	MFS_1	40559.M7U5M2	G	)transporter
gene-BCIN_14g00500	MFS	Sugar_tr	40559.M7V4E6	P	Belongs to the major facilitator superfamily. Sugar transporter (TC 2.A.1.1) family
gene-BCIN_14g00580	MFS	MFS_1	40559.M7UBS1	U	Major Facilitator Superfamily
gene-BCIN_14g00780	MFS	MFS_1	40559.M7UVL6	S	Major Facilitator Superfamily
gene-BCIN_14g00870	MFS	MFS_1	40559.M7UBD7	S	MFS general substrate transporter
gene-BCIN_14g01090	MFS	Sugar_tr	40559.M7UHG4	P	Belongs to the major facilitator superfamily. Sugar transporter (TC 2.A.1.1) family
gene-BCIN_14g01120	MFS	PTR2	40559.M7TPC5	P	)transporter
gene-BCIN_14g01330	MFS	MFS_1	40559.M7UHE6	EGP	)transporter
gene-BCIN_14g01770	MFS	MFS_1	40559.M7TZ19	S	)transporter
gene-BCIN_14g01910	MFS	MFS_1	40559.M7UPE8	G	Major Facilitator Superfamily
gene-BCIN_14g02410	MFS	Sugar_tr	40559.M7TTZ9	P	Belongs to the major facilitator superfamily. Sugar transporter (TC 2.A.1.1) family
gene-BCIN_14g02640	MFS	MFS_1,Sugar_tr	40559.M7TPY1	S	transporter
gene-BCIN_14g02750	MFS	MFS_1,Sugar_tr	40559.M7UPH6	U	Major Facilitator Superfamily
gene-BCIN_14g02810	MFS	Sugar_tr	40559.M7UEE5	P	Belongs to the major facilitator superfamily. Sugar transporter (TC 2.A.1.1) family
gene-BCIN_14g02870	MFS	MFS_1	40559.M7UED9	U	Major Facilitator Superfamily
gene-BCIN_14g03450	MFS	Sugar_tr	40559.M7TZT5	P	Belongs to the major facilitator superfamily. Sugar transporter (TC 2.A.1.1) family
gene-BCIN_14g03470	MFS	MFS_1	69781.S7Z763	P	Major Facilitator Superfamily
gene-BCIN_14g03550	MFS	Sugar_tr	40559.M7TZU9	P	Belongs to the major facilitator superfamily. Sugar transporter (TC 2.A.1.1) family
gene-BCIN_14g03770	MFS	MFS_1	40559.M7U6A0	Q	Transporter
gene-BCIN_14g04480	MFS	MFS_1	40559.M7UAK3	S	)transporter
gene-BCIN_14g05360	MFS	Sugar_tr	40559.M7U8P7	P	Belongs to the major facilitator superfamily. Sugar transporter (TC 2.A.1.1) family
gene-BCIN_15g00040	MFS	MFS_1	40559.M7U580	U	)transporter
gene-BCIN_15g00090	MFS	MFS_1	40559.M7U576	G	High-affinity nicotinic acid transporter
gene-BCIN_15g00260	MFS	MFS_1	40559.M7TXK7	G	Allantoate permease
gene-BCIN_15g00270	MFS	MFS_1	40559.M7UGV6	U	MFS general substrate transporter
gene-BCIN_15g01340	MFS	MFS_1	40559.M7U647	G	Major Facilitator Superfamily
gene-BCIN_15g01700	MFS	TRI12	40559.M7TJP6	U	Fungal trichothecene efflux pump (TRI12)
gene-BCIN_15g03430	MFS	Sugar_tr	40559.M7TLU1	P	Belongs to the major facilitator superfamily. Sugar transporter (TC 2.A.1.1) family
gene-BCIN_15g03660	MFS	MFS_1,Nodulin-like	40559.M7TEY8	S	Nodulin-like
gene-BCIN_15g04330	MFS	MFS_1	40559.M7U9T9	G	Transporter
gene-BCIN_15g04440	MFS	MFS_1	40559.M7TVN1	Q	Transporter
gene-BCIN_15g04460	MFS	MFS_1	698440.XP_007294533.1	S	Major facilitator superfamily transporter
gene-BCIN_15g04810	MFS	MFS_1	40559.M7UBN2	U	Major facilitator superfamily transporter
gene-BCIN_15g05620	MFS	MFS_1	40559.M7U271	U	Major Facilitator Superfamily
gene-BCIN_16g00070	MFS	Sugar_tr	40559.M7UKY3	U	Belongs to the major facilitator superfamily. Sugar transporter (TC 2.A.1.1) family
gene-BCIN_16g00530	MFS	MFS_1	40559.M7TQ07	S	Major Facilitator Superfamily
gene-BCIN_16g00740	MFS	MFS_5	40559.M7TNL0	G	Major facilitator superfamily
gene-BCIN_16g01440	MFS	MFS_1	40559.M7URE5	U	)transporter
gene-BCIN_16g01570	MFS	MFS_1	40559.M7TD29	G	Major Facilitator Superfamily
gene-BCIN_16g01850	MFS	MFS_1	64363.EME46470	S	Sugar (and other) transporter
gene-BCIN_16g03430	MFS	MFS_2	40559.M7U2K0	G	MFS general substrate transporter
gene-BCIN_16g03940	MFS	ATG22	40559.M7U2E9	P	Vacuolar effluxer which mediate the efflux of amino acids resulting from autophagic degradation. The release of autophagic amino acids allows the maintenance of protein synthesis and viability during nitrogen starvation
gene-BCIN_16g04860	MFS	Sugar_tr	40559.M7THW9	P	Belongs to the major facilitator superfamily. Sugar transporter (TC 2.A.1.1) family
